# Perturb-seq identifies TCF7 as a central nexus linking MAPK- and Wnt-driven gene expression

**DOI:** 10.64898/2025.12.15.694273

**Authors:** Ghanem El Kassem, Anja Sieber, Bertram Klinger, Florian Uhlitz, David Steinbrecht, Mirjam van Bentum, Jasmine Hillmer, Jennifer von Schlichting, Reinhold Schäfer, Nils Blüthgen, Michael Boettcher

## Abstract

The MAPK pathway is a central signaling cascade whose dysregulation contributes to numerous diseases. While its upstream regulation is well studied, the mechanisms by which MAPK activation leads to diverse transcriptional outcomes remain incompletely understood. To address this shortcoming, we mapped the target gene sets controlled by 22 RAF-inducible transcription factors using targeted Perturb-seq and integrated these data with time-resolved transcriptional profiling. Network reconstruction revealed a topology dominated by two central hubs, EGR1 and FOS, which co-regulate partially overlapping target gene sets. In addition, we uncovered a positive feedback loop between EGR1, a canonical RAF-MAPK effector, and TCF7, a transcription factor typically linked to Wnt signaling. Through this interaction, TCF7 emerges as a nexus that integrates MAPK and Wnt pathway inputs. Together, these findings define the architecture of RAF-MAPK-driven transcriptional regulation and demonstrate how cross-talk between oncogenic signaling pathways can be encoded in transcriptional networks.

**GRAPHICAL ABSTRACT:** 
