## Supplementary Table 5 for "Perturb-seq identifies TCF7 as a central nexus linking MAPK- and Wnt-driven gene expression"

### Sheet: Supplementary Table 1_TCF7 sign
name	guide	p_combined	lfc	p_adj	n
AL031058.1	TCF7	1.01004e-08	-0.24544	0.00252876	2
ATP6V0E1	TCF7	3.53052e-07	-0.245533	0.0882687	1
CANX	TCF7	1.4854e-07	-0.147486	0.0371541	1
EGR1	TCF7	2.27414e-17	-0.204148	5.70983e-12	2
ETF1	TCF7	2.10011e-13	-0.230081	5.26846e-08	2
G3BP1	TCF7	3.74673e-09	-0.207567	0.000938252	1
H2AFY	TCF7	8.15897e-16	-0.224252	2.04801e-10	2
HNRNPAB	TCF7	1.24367e-26	-0.216201	3.12512e-21	2
HNRNPH1	TCF7	2.26405e-08	-0.110994	0.0056669	2
HSPA9	TCF7	2.64108e-17	-0.237223	6.63101e-12	2
LARS	TCF7	5.90971e-09	-0.212683	0.00147977	1
MRPL22	TCF7	1.32928e-07	-0.230483	0.0332507	1
NDUFA2	TCF7	3.57184e-08	-0.25579	0.00893886	1
NPM1	TCF7	6.41139e-45	-0.210323	1.6121e-39	2
NPTX2	TCF7	7.17454e-10	-0.2194	0.000179738	2
PANK3	TCF7	2.60751e-07	-0.313784	0.0652032	2
PRELID1	TCF7	8.32336e-12	-0.19355	2.08701e-06	1
PTTG1	TCF7	8.72763e-10	-0.222084	0.000218638	2
RACK1	TCF7	7.54951e-41	-0.220165	1.89804e-35	1
RPS14	TCF7	2.98423e-38	-0.187447	7.50224e-33	1
SKP1	TCF7	2.48561e-12	-0.190567	6.23369e-07	1
SRA1	TCF7	2.73242e-07	-0.276422	0.0683248	1
TCF7	TCF7	5.68204e-89	-0.602299	1.42935e-83	2
TCOF1	TCF7	5.63367e-11	-0.204332	1.41217e-05	2
UBE2D2	TCF7	1.20149e-10	-0.222788	3.01129e-05	1
VGF	TCF7	1.84125e-09	-0.33723	0.000461171	2
